# CRISPR screening by AAV episome-sequencing (CrAAVe-seq) is a highly scalable cell type-specific *in vivo* screening platform

**DOI:** 10.1101/2023.06.13.544831

**Authors:** Biswarathan Ramani, Indigo V.L. Rose, Noam Teyssier, Andrew Pan, Spencer Danner-Bocks, Tanya Sanghal, Lin Yadanar, Ruilin Tian, Keran Ma, Jorge J. Palop, Martin Kampmann

**Affiliations:** Institute for Neurodegenerative Diseases; Weill Institute for Neurosciences, University of California, San Francisco, San Francisco, CA, USA; Department of Pathology, University of California, San Francisco, San Francisco, CA, USA; Neuroscience Graduate Program, University of California, San Francisco, San Francisco, CA, USA; Biological and Medical Informatics Graduate Program, University of California, San Francisco, San Francisco, CA, USA; Biophysics Graduate Program, University of California, San Francisco, San Francisco, CA, USA; Gladstone Institute of Neurological Disease, San Francisco, CA, USA; Department of Neurology, University of California, San Francisco, San Francisco, CA, USA; Department of Biochemistry and Biophysics, University of California, San Francisco, San Francisco, CA, USA

## Abstract

There is a significant need for scalable CRISPR-based genetic screening methods that can be applied directly in mammalian tissues *in vivo* while enabling cell type-specific analysis. To address this, we developed an adeno-associated virus (AAV)-based CRISPR screening platform, CrAAVe-seq, that incorporates a Cre-sensitive sgRNA construct for pooled screening within targeted cell populations in mouse tissues. We demonstrate the utility of this approach by screening two distinct large sgRNA libraries, together targeting over 5,000 genes, in mouse brains to create a robust profile of neuron-essential genes. We validate two genes as strongly neuron-essential in both primary mouse neurons and *in vivo*, confirming the predictive power of our platform. By comparing results from individual mice and across different cell populations, we highlight the reproducibility and scalability of the platform and show that it is highly sensitive even for screening smaller neuronal subpopulations. We systematically characterize the impact of sgRNA library size, mouse cohort size, the size of the targeted cell population, viral titer, and multiplicity of infection on screen performance to establish general guidelines for large-scale *in vivo* screens.
