## Supplementary Table 4 for "CRISPR screening by AAV episome-sequencing (CrAAVe-seq) is a highly scalable cell type-specific *in vivo* screening platform"

### Sheet: sgRNA amplification primers
Primers for sgRNA amplification for sequencing		Note
oMK732	CAAGCAGAAGACGGCATACGAGATGCACAAAAGGAAACTCACCCT	Forward primer for amplifying sgRNAs for Illumina sequencing
primer a	aatgatacggcgaccaccgaGATCTACACGATCGGAAGAGCACACGTCTGAACTCCAGTCACNNNNNNCGACTCGGTGCCACTTTTTC	Reverse primer for amplifying all sgRNAs for Illumina sequencing (primer a)	NNNNNN = 6 basepair barcode sequence
primer b	aatgatacggcgaccaccgaGATCTACACGATCGGAAGAGCACACGTCTGAACTCCAGTCACNNNNNNTGACTGGTACTGACACGTCG	Reverse primer for amplifying sgRNAs from the inverted handle in pAP215 for Illumina sequencing (primer b)	NNNNNN = 6 basepair barcode sequence
oMK734	CCACTTTTTCAAGTTGATAACGGACTAGCCTTATTTAAACTTGCTATGCTGT	Custom sequencing primer used for sequencing on Illumina HiSeq
oIR300	GACTAGCCTTATTTAAACTTGCTATGCTGTTTCCAGCTTAGCTCTTAAAC	Custom sequencing primer used for sequencing on Illumina NextSeq
Primers for quantitative RT-PCR
Hspa5 fwd	TGTCTTCTCAGCATCAAGCAAGG
Hspa5 rev	CCAACACTTCCTGGACAGGCTT
Gapdh fwd	AGGTCGGTGTGAACGGATTTG
Gapdh rev	TGTAGACCATGTAGTTGAGGTCA
Creb1 fwd	CAGCCACAGATTGCCACATTAGCC
Creb1 rev	GGATAACGCCATGGACCTGGACTG
Rabggta fwd	CTGTCTTCCAGAAGCGGGAG
Rabggta rev	AGAGGGTGGCAAAATCAGGG
Primers for digital PCR
oIR020	CAGCACAAAAGGAAACTCACCCTAACTG	Forward primer for amplifying all sgRNAs for digital PCR
oIR021	GCTATGCTGTTTCCAGCTTAGCTCTTA	Reverse primer for amplifying all sgRNAs for digital PCR
oIR022	CCAACTTCTCGGGGACTGTGGG	Reverse primer for amplifying sgRNAs with inverted handle for digital PCR
oIR023	CATCATATGGACGCCTAGGATCGTTTACATG	Forward primer for amplifying sgRNAs with inverted handle for digital PCR
Primers for AAV titering
AAV ITR fwd	GGAACCCCTAGTGATGGAGTT
AAV ITR rev	CGGCCTCAGTGAGCGA
