## Supplementary Table 5 for "CRISPR screening by AAV episome-sequencing (CrAAVe-seq) is a highly scalable cell type-specific *in vivo* screening platform"

### Sheet: CaMKII-recovery by subsets
cohort	replicate	subset	num_overlapping	frac_overlapping
size_1_0	0	1	43	0.728814
size_1_1	1	1	43	0.728814
size_1_2	2	1	17	0.288136
size_1_3	3	1	42	0.711864
size_1_4	4	1	42	0.711864
size_1_5	5	1	53	0.898305
size_1_6	6	1	43	0.728814
size_1_7	7	1	43	0.728814
size_1_8	8	1	52	0.881356
size_1_9	9	1	52	0.881356
size_1_10	10	1	42	0.711864
size_1_11	11	1	17	0.288136
size_1_12	12	1	42	0.711864
size_1_13	13	1	53	0.898305
size_1_14	14	1	43	0.728814
size_1_15	15	1	47	0.79661
size_1_16	16	1	42	0.711864
size_1_17	17	1	52	0.881356
size_1_18	18	1	35	0.59322
size_1_19	19	1	43	0.728814
size_1_20	20	1	43	0.728814
size_1_21	21	1	57	0.966102
size_1_22	22	1	47	0.79661
size_1_23	23	1	53	0.898305
size_1_24	24	1	53	0.898305
size_1_25	25	1	57	0.966102
size_1_26	26	1	42	0.711864
size_1_27	27	1	52	0.881356
size_1_28	28	1	43	0.728814
size_1_29	29	1	43	0.728814
size_1_30	30	1	42	0.711864
size_1_31	31	1	43	0.728814
size_1_32	32	1	42	0.711864
size_1_33	33	1	42	0.711864
size_1_34	34	1	52	0.881356
size_1_35	35	1	35	0.59322
size_1_36	36	1	57	0.966102
size_1_37	37	1	57	0.966102
size_1_38	38	1	52	0.881356
size_1_39	39	1	42	0.711864
size_1_40	40	1	53	0.898305
size_1_41	41	1	47	0.79661
size_1_42	42	1	35	0.59322
size_1_43	43	1	52	0.881356
size_1_44	44	1	47	0.79661
size_1_45	45	1	42	0.711864
size_1_46	46	1	42	0.711864
size_1_47	47	1	43	0.728814
size_1_48	48	1	42	0.711864
size_1_49	49	1	35	0.59322
size_2_0	0	2	52	0.881356
size_2_1	1	2	57	0.966102
size_2_2	2	2	52	0.881356
size_2_3	3	2	58	0.983051
size_2_4	4	2	53	0.898305
size_2_5	5	2	49	0.830508
size_2_6	6	2	47	0.79661
size_2_7	7	2	52	0.881356
size_2_8	8	2	57	0.966102
size_2_9	9	2	49	0.830508
size_2_10	10	2	47	0.79661
size_2_11	11	2	53	0.898305
size_2_12	12	2	52	0.881356
size_2_13	13	2	57	0.966102
size_2_14	14	2	49	0.830508
size_2_15	15	2	44	0.745763
size_2_16	16	2	57	0.966102
size_2_17	17	2	43	0.728814
size_2_18	18	2	50	0.847458
size_2_19	19	2	53	0.898305
size_2_20	20	2	59	1
size_2_21	21	2	52	0.881356
size_2_22	22	2	46	0.779661
size_2_23	23	2	44	0.745763
size_2_24	24	2	47	0.79661
size_2_25	25	2	44	0.745763
size_2_26	26	2	47	0.79661
size_2_27	27	2	50	0.847458
size_2_28	28	2	50	0.847458
size_2_29	29	2	48	0.813559
size_2_30	30	2	52	0.881356
size_2_31	31	2	50	0.847458
size_2_32	32	2	58	0.983051
size_2_33	33	2	44	0.745763
size_2_34	34	2	51	0.864407
size_2_35	35	2	55	0.932203
size_2_36	36	2	57	0.966102
size_2_37	37	2	57	0.966102
size_2_38	38	2	58	0.983051
size_2_39	39	2	48	0.813559
size_2_40	40	2	49	0.830508
size_2_41	41	2	57	0.966102
size_2_42	42	2	50	0.847458
size_2_43	43	2	57	0.966102
size_2_44	44	2	56	0.949153
size_2_45	45	2	54	0.915254
size_2_46	46	2	56	0.949153
size_2_47	47	2	53	0.898305
size_2_48	48	2	58	0.983051
size_2_49	49	2	58	0.983051
size_3_0	0	3	54	0.915254
size_3_1	1	3	44	0.745763
size_3_2	2	3	57	0.966102
size_3_3	3	3	57	0.966102
size_3_4	4	3	56	0.949153
size_3_5	5	3	54	0.915254
size_3_6	6	3	50	0.847458
size_3_7	7	3	51	0.864407
size_3_8	8	3	54	0.915254
size_3_9	9	3	50	0.847458
size_3_10	10	3	59	1
size_3_11	11	3	55	0.932203
size_3_12	12	3	54	0.915254
size_3_13	13	3	58	0.983051
size_3_14	14	3	58	0.983051
size_3_15	15	3	59	1
size_3_16	16	3	55	0.932203
size_3_17	17	3	52	0.881356
size_3_18	18	3	57	0.966102
size_3_19	19	3	59	1
size_3_20	20	3	59	1
size_3_21	21	3	53	0.898305
size_3_22	22	3	57	0.966102
size_3_23	23	3	55	0.932203
size_3_24	24	3	50	0.847458
size_3_25	25	3	58	0.983051
size_3_26	26	3	53	0.898305
size_3_27	27	3	55	0.932203
size_3_28	28	3	53	0.898305
size_3_29	29	3	49	0.830508
size_3_30	30	3	55	0.932203
size_3_31	31	3	57	0.966102
size_3_32	32	3	51	0.864407
size_3_33	33	3	55	0.932203
size_3_34	34	3	50	0.847458
size_3_35	35	3	36	0.610169
size_3_36	36	3	41	0.694915
size_3_37	37	3	55	0.932203
size_3_38	38	3	56	0.949153
size_3_39	39	3	53	0.898305
size_3_40	40	3	45	0.762712
size_3_41	41	3	54	0.915254
size_3_42	42	3	57	0.966102
size_3_43	43	3	51	0.864407
size_3_44	44	3	55	0.932203
size_3_45	45	3	56	0.949153
size_3_46	46	3	55	0.932203
size_3_47	47	3	57	0.966102
size_3_48	48	3	46	0.779661
size_3_49	49	3	55	0.932203
size_4_0	0	4	55	0.932203
size_4_1	1	4	49	0.830508
size_4_2	2	4	57	0.966102
size_4_3	3	4	55	0.932203
size_4_4	4	4	55	0.932203
size_4_5	5	4	47	0.79661
size_4_6	6	4	56	0.949153
size_4_7	7	4	59	1
size_4_8	8	4	53	0.898305
size_4_9	9	4	50	0.847458
size_4_10	10	4	56	0.949153
size_4_11	11	4	50	0.847458
size_4_12	12	4	55	0.932203
size_4_13	13	4	57	0.966102
size_4_14	14	4	56	0.949153
size_4_15	15	4	48	0.813559
size_4_16	16	4	57	0.966102
size_4_17	17	4	59	1
size_4_18	18	4	57	0.966102
size_4_19	19	4	56	0.949153
size_4_20	20	4	55	0.932203
size_4_21	21	4	59	1
size_4_22	22	4	57	0.966102
size_4_23	23	4	57	0.966102
size_4_24	24	4	58	0.983051
size_4_25	25	4	53	0.898305
size_4_26	26	4	50	0.847458
size_4_27	27	4	58	0.983051
size_4_28	28	4	52	0.881356
size_4_29	29	4	56	0.949153
size_4_30	30	4	51	0.864407
size_4_31	31	4	57	0.966102
size_4_32	32	4	54	0.915254
size_4_33	33	4	58	0.983051
size_4_34	34	4	58	0.983051
size_4_35	35	4	52	0.881356
size_4_36	36	4	57	0.966102
size_4_37	37	4	59	1
size_4_38	38	4	57	0.966102
size_4_39	39	4	58	0.983051
size_4_40	40	4	55	0.932203
size_4_41	41	4	50	0.847458
size_4_42	42	4	59	1
size_4_43	43	4	58	0.983051
size_4_44	44	4	56	0.949153
size_4_45	45	4	56	0.949153
size_4_46	46	4	56	0.949153
size_4_47	47	4	52	0.881356
size_4_48	48	4	59	1
size_4_49	49	4	57	0.966102
size_5_0	0	5	58	0.983051
size_5_1	1	5	58	0.983051
size_5_2	2	5	57	0.966102
size_5_3	3	5	56	0.949153
size_5_4	4	5	56	0.949153
size_5_5	5	5	53	0.898305
size_5_6	6	5	57	0.966102
size_5_7	7	5	52	0.881356
size_5_8	8	5	56	0.949153
size_5_9	9	5	52	0.881356
size_5_10	10	5	57	0.966102
size_5_11	11	5	57	0.966102
size_5_12	12	5	55	0.932203
size_5_13	13	5	58	0.983051
size_5_14	14	5	56	0.949153
size_5_15	15	5	54	0.915254
size_5_16	16	5	55	0.932203
size_5_17	17	5	58	0.983051
size_5_18	18	5	57	0.966102
size_5_19	19	5	55	0.932203
size_5_20	20	5	58	0.983051
size_5_21	21	5	58	0.983051
size_5_22	22	5	59	1
size_5_23	23	5	52	0.881356
size_5_24	24	5	56	0.949153
size_5_25	25	5	58	0.983051
size_5_26	26	5	58	0.983051
size_5_27	27	5	56	0.949153
size_5_28	28	5	55	0.932203
size_5_29	29	5	58	0.983051
size_5_30	30	5	57	0.966102
size_5_31	31	5	57	0.966102
size_5_32	32	5	58	0.983051
size_5_33	33	5	57	0.966102
size_5_34	34	5	58	0.983051
size_5_35	35	5	57	0.966102
size_5_36	36	5	54	0.915254
size_5_37	37	5	53	0.898305
size_5_38	38	5	59	1
size_5_39	39	5	58	0.983051
size_5_40	40	5	55	0.932203
size_5_41	41	5	55	0.932203
size_5_42	42	5	50	0.847458
size_5_43	43	5	56	0.949153
size_5_44	44	5	57	0.966102
size_5_45	45	5	54	0.915254
size_5_46	46	5	56	0.949153
size_5_47	47	5	52	0.881356
size_5_48	48	5	59	1
size_5_49	49	5	56	0.949153
size_6_0	0	6	57	0.966102
size_6_1	1	6	57	0.966102
size_6_2	2	6	58	0.983051
size_6_3	3	6	54	0.915254
size_6_4	4	6	58	0.983051
size_6_5	5	6	56	0.949153
size_6_6	6	6	55	0.932203
size_6_7	7	6	54	0.915254
size_6_8	8	6	55	0.932203
size_6_9	9	6	56	0.949153
size_6_10	10	6	56	0.949153
size_6_11	11	6	59	1
size_6_12	12	6	56	0.949153
size_6_13	13	6	58	0.983051
size_6_14	14	6	57	0.966102
size_6_15	15	6	58	0.983051
size_6_16	16	6	57	0.966102
size_6_17	17	6	55	0.932203
size_6_18	18	6	57	0.966102
size_6_19	19	6	57	0.966102
size_6_20	20	6	59	1
size_6_21	21	6	59	1
size_6_22	22	6	55	0.932203
size_6_23	23	6	58	0.983051
size_6_24	24	6	55	0.932203
size_6_25	25	6	56	0.949153
size_6_26	26	6	58	0.983051
size_6_27	27	6	57	0.966102
size_6_28	28	6	56	0.949153
size_6_29	29	6	57	0.966102
size_6_30	30	6	55	0.932203
size_6_31	31	6	57	0.966102
size_6_32	32	6	58	0.983051
size_6_33	33	6	59	1
size_6_34	34	6	57	0.966102
size_6_35	35	6	53	0.898305
size_6_36	36	6	58	0.983051
size_6_37	37	6	59	1
size_6_38	38	6	55	0.932203
size_6_39	39	6	56	0.949153
size_6_40	40	6	59	1
size_6_41	41	6	58	0.983051
size_6_42	42	6	54	0.915254
size_6_43	43	6	59	1
size_6_44	44	6	58	0.983051
size_6_45	45	6	59	1
size_6_46	46	6	58	0.983051
size_6_47	47	6	55	0.932203
size_6_48	48	6	55	0.932203
size_6_49	49	6	57	0.966102
size_7_0	0	7	53	0.898305
size_7_1	1	7	59	1
size_7_2	2	7	57	0.966102
size_7_3	3	7	55	0.932203
size_7_4	4	7	58	0.983051
size_7_5	5	7	54	0.915254
size_7_6	6	7	59	1
size_7_7	7	7	56	0.949153
size_7_8	8	7	58	0.983051
size_7_9	9	7	59	1
size_7_10	10	7	56	0.949153
size_7_11	11	7	57	0.966102
size_7_12	12	7	58	0.983051
size_7_13	13	7	58	0.983051
size_7_14	14	7	57	0.966102
size_7_15	15	7	57	0.966102
size_7_16	16	7	58	0.983051
size_7_17	17	7	58	0.983051
size_7_18	18	7	57	0.966102
size_7_19	19	7	59	1
size_7_20	20	7	56	0.949153
size_7_21	21	7	55	0.932203
size_7_22	22	7	59	1
size_7_23	23	7	55	0.932203
size_7_24	24	7	58	0.983051
size_7_25	25	7	58	0.983051
size_7_26	26	7	55	0.932203
size_7_27	27	7	58	0.983051
size_7_28	28	7	56	0.949153
size_7_29	29	7	54	0.915254
size_7_30	30	7	57	0.966102
size_7_31	31	7	56	0.949153
size_7_32	32	7	57	0.966102
size_7_33	33	7	55	0.932203
size_7_34	34	7	59	1
size_7_35	35	7	58	0.983051
size_7_36	36	7	54	0.915254
size_7_37	37	7	54	0.915254
size_7_38	38	7	56	0.949153
size_7_39	39	7	54	0.915254
size_7_40	40	7	55	0.932203
size_7_41	41	7	59	1
size_7_42	42	7	56	0.949153
size_7_43	43	7	59	1
size_7_44	44	7	59	1
size_7_45	45	7	58	0.983051
size_7_46	46	7	57	0.966102
size_7_47	47	7	54	0.915254
size_7_48	48	7	58	0.983051
size_7_49	49	7	58	0.983051
size_8_0	0	8	56	0.949153
size_8_1	1	8	56	0.949153
size_8_2	2	8	58	0.983051
size_8_3	3	8	57	0.966102
size_8_4	4	8	57	0.966102
size_8_5	5	8	57	0.966102
size_8_6	6	8	55	0.932203
size_8_7	7	8	58	0.983051
size_8_8	8	8	59	1
size_8_9	9	8	57	0.966102
size_8_10	10	8	57	0.966102
size_8_11	11	8	56	0.949153
size_8_12	12	8	55	0.932203
size_8_13	13	8	57	0.966102
size_8_14	14	8	57	0.966102
size_8_15	15	8	59	1
size_8_16	16	8	56	0.949153
size_8_17	17	8	59	1
size_8_18	18	8	58	0.983051
size_8_19	19	8	55	0.932203
size_8_20	20	8	57	0.966102
size_8_21	21	8	53	0.898305
size_8_22	22	8	56	0.949153
size_8_23	23	8	58	0.983051
size_8_24	24	8	54	0.915254
size_8_25	25	8	59	1
size_8_26	26	8	59	1
size_8_27	27	8	53	0.898305
size_8_28	28	8	59	1
size_8_29	29	8	59	1
size_8_30	30	8	55	0.932203
size_8_31	31	8	55	0.932203
size_8_32	32	8	55	0.932203
size_8_33	33	8	59	1
size_8_34	34	8	58	0.983051
size_8_35	35	8	58	0.983051
size_8_36	36	8	55	0.932203
size_8_37	37	8	59	1
size_8_38	38	8	57	0.966102
size_8_39	39	8	55	0.932203
size_8_40	40	8	57	0.966102
size_8_41	41	8	59	1
size_8_42	42	8	58	0.983051
size_8_43	43	8	55	0.932203
size_8_44	44	8	57	0.966102
size_8_45	45	8	58	0.983051
size_8_46	46	8	59	1
size_8_47	47	8	58	0.983051
size_8_48	48	8	57	0.966102
size_8_49	49	8	57	0.966102
size_9_0	0	9	58	0.983051
size_9_1	1	9	57	0.966102
size_9_2	2	9	58	0.983051
size_9_3	3	9	57	0.966102
size_9_4	4	9	59	1
size_9_5	5	9	55	0.932203
size_9_6	6	9	59	1
size_9_7	7	9	53	0.898305
size_9_8	8	9	58	0.983051
size_9_9	9	9	58	0.983051
size_9_10	10	9	59	1
size_9_11	11	9	59	1
size_9_12	12	9	56	0.949153
size_9_13	13	9	58	0.983051
size_9_14	14	9	59	1
size_9_15	15	9	57	0.966102
size_9_16	16	9	59	1
size_9_17	17	9	55	0.932203
size_9_18	18	9	59	1
size_9_19	19	9	57	0.966102
size_9_20	20	9	58	0.983051
size_9_21	21	9	58	0.983051
size_9_22	22	9	59	1
size_9_23	23	9	57	0.966102
size_9_24	24	9	57	0.966102
size_9_25	25	9	59	1
size_9_26	26	9	55	0.932203
size_9_27	27	9	58	0.983051
size_9_28	28	9	53	0.898305
size_9_29	29	9	58	0.983051
size_9_30	30	9	56	0.949153
size_9_31	31	9	59	1
size_9_32	32	9	56	0.949153
size_9_33	33	9	58	0.983051
size_9_34	34	9	58	0.983051
size_9_35	35	9	58	0.983051
size_9_36	36	9	55	0.932203
size_9_37	37	9	54	0.915254
size_9_38	38	9	56	0.949153
size_9_39	39	9	57	0.966102
size_9_40	40	9	54	0.915254
size_9_41	41	9	57	0.966102
size_9_42	42	9	56	0.949153
size_9_43	43	9	57	0.966102
size_9_44	44	9	57	0.966102
size_9_45	45	9	59	1
size_9_46	46	9	57	0.966102
size_9_47	47	9	56	0.949153
size_9_48	48	9	57	0.966102
size_9_49	49	9	57	0.966102
size_10_0	0	10	59	1
size_10_1	1	10	59	1
size_10_2	2	10	59	1
size_10_3	3	10	59	1
size_10_4	4	10	59	1
size_10_5	5	10	56	0.949153
size_10_6	6	10	59	1
size_10_7	7	10	58	0.983051
size_10_8	8	10	57	0.966102
size_10_9	9	10	57	0.966102
size_10_10	10	10	57	0.966102
size_10_11	11	10	56	0.949153
size_10_12	12	10	58	0.983051
size_10_13	13	10	57	0.966102
size_10_14	14	10	58	0.983051
size_10_15	15	10	57	0.966102
size_10_16	16	10	55	0.932203
size_10_17	17	10	57	0.966102
size_10_18	18	10	59	1
size_10_19	19	10	59	1
size_10_20	20	10	58	0.983051
size_10_21	21	10	57	0.966102
size_10_22	22	10	59	1
size_10_23	23	10	55	0.932203
size_10_24	24	10	56	0.949153
size_10_25	25	10	59	1
size_10_26	26	10	59	1
size_10_27	27	10	59	1
size_10_28	28	10	58	0.983051
size_10_29	29	10	54	0.915254
size_10_30	30	10	59	1
size_10_31	31	10	59	1
size_10_32	32	10	59	1
size_10_33	33	10	59	1
size_10_34	34	10	58	0.983051
size_10_35	35	10	57	0.966102
size_10_36	36	10	59	1
size_10_37	37	10	58	0.983051
size_10_38	38	10	59	1
size_10_39	39	10	59	1
size_10_40	40	10	58	0.983051
size_10_41	41	10	57	0.966102
size_10_42	42	10	59	1
size_10_43	43	10	57	0.966102
size_10_44	44	10	57	0.966102
size_10_45	45	10	55	0.932203
size_10_46	46	10	57	0.966102
size_10_47	47	10	55	0.932203
size_10_48	48	10	57	0.966102
size_10_49	49	10	59	1
size_11_0	0	11	58	0.983051
size_11_1	1	11	58	0.983051
size_11_2	2	11	59	1
size_11_3	3	11	58	0.983051
size_11_4	4	11	59	1
size_11_5	5	11	57	0.966102
size_11_6	6	11	58	0.983051
size_11_7	7	11	57	0.966102
size_11_8	8	11	59	1
size_11_9	9	11	57	0.966102
size_11_10	10	11	57	0.966102
size_11_11	11	11	58	0.983051
size_11_12	12	11	59	1
size_11_13	13	11	59	1
size_11_14	14	11	59	1
size_11_15	15	11	57	0.966102
size_11_16	16	11	58	0.983051
size_11_17	17	11	57	0.966102
size_11_18	18	11	57	0.966102
size_11_19	19	11	57	0.966102
size_11_20	20	11	59	1
size_11_21	21	11	57	0.966102
size_11_22	22	11	59	1
size_11_23	23	11	57	0.966102
size_11_24	24	11	57	0.966102
size_11_25	25	11	57	0.966102
size_11_26	26	11	57	0.966102
size_11_27	27	11	59	1
size_11_28	28	11	59	1
size_11_29	29	11	57	0.966102
size_11_30	30	11	59	1
size_11_31	31	11	57	0.966102
size_11_32	32	11	59	1
size_11_33	33	11	59	1
size_11_34	34	11	59	1
size_11_35	35	11	59	1
size_11_36	36	11	59	1
size_11_37	37	11	57	0.966102
size_11_38	38	11	57	0.966102
size_11_39	39	11	59	1
size_11_40	40	11	58	0.983051
size_11_41	41	11	57	0.966102
size_11_42	42	11	58	0.983051
size_11_43	43	11	59	1
size_11_44	44	11	59	1
size_11_45	45	11	57	0.966102
size_11_46	46	11	59	1
size_11_47	47	11	57	0.966102
size_11_48	48	11	58	0.983051
size_11_49	49	11	57	0.966102

### Sheet: CaMKII-all bootstraps
gene	num_tests	frac_tests
Cib2	316	0.574545
Bdh1	331	0.601818
Adck2	339	0.616364
Prpf4b	347	0.630909
Fbp1	370	0.672727
Flt4	390	0.709091
Pik3c3	395	0.718182
Vtn	400	0.727273
Dgkq	458	0.832727
Padi4	464	0.843636
Cdc42bpa	478	0.869091
Pde4b	494	0.898182
Tnfsf11	497	0.903636
Asna1	511	0.929091
Pik3r4	513	0.932727
Ppp6c	518	0.941818
Pkm	523	0.950909
Cacna1d	524	0.952727
Pptc7	527	0.958182
Mvk	528	0.96
Ramp2	528	0.96
Dusp16	529	0.961818
Sacm1l	535	0.972727
Atp6v1a	536	0.974545
Mmab	540	0.981818
Kif1a	542	0.985455
Psph	543	0.987273
Sphk1	543	0.987273
Hgs	547	0.994545
Ppp2r1a	548	0.996364
Bag1	548	0.996364
Ptpn23	548	0.996364
Gars	548	0.996364
Hspa5	548	0.996364
Cct3	548	0.996364
Ndufa2	548	0.996364
Caml	548	0.996364
Cdk11b	548	0.996364
Trappc4	548	0.996364
Nsf	548	0.996364
Mat2a	548	0.996364
Aars	548	0.996364
Sars	550	1
Taf1	550	1
Atp6v1b2	550	1
Trappc1	550	1
Sepsecs	550	1
Slc18a1	550	1
Ddx39b	550	1
Hmgcr	550	1
Rngtt	550	1
Trappc3	550	1
Wars	550	1
Rabggta	550	1
Atp6v1c1	550	1
Ctdp1	550	1
Hars	550	1
Hmgcs1	550	1
Trappc5	550	1

### Sheet: CaMKII-hits of subsets
gene	num_tests	frac_tests	subset
Flt4	4	0.08	1
Fbp1	11	0.22	1
Bdh1	12	0.24	1
Vtn	13	0.26	1
Prpf4b	14	0.28	1
Dgkq	14	0.28	1
Pik3c3	15	0.3	1
Padi4	16	0.32	1
Pde4b	17	0.34	1
Cdc42bpa	20	0.4	1
Cib2	21	0.42	1
Asna1	25	0.5	1
Cacna1d	28	0.56	1
Ppp6c	29	0.58	1
Pkm	31	0.62	1
Tnfsf11	31	0.62	1
Mvk	32	0.64	1
Pik3r4	33	0.66	1
Pptc7	35	0.7	1
Atp6v1a	36	0.72	1
Dusp16	36	0.72	1
Ramp2	36	0.72	1
Sacm1l	36	0.72	1
Mmab	40	0.8	1
Psph	44	0.88	1
Sphk1	44	0.88	1
Kif1a	44	0.88	1
Hgs	47	0.94	1
Cct3	48	0.96	1
Aars	48	0.96	1
Bag1	48	0.96	1
Ndufa2	48	0.96	1
Ptpn23	48	0.96	1
Hspa5	48	0.96	1
Trappc4	48	0.96	1
Mat2a	48	0.96	1
Cdk11b	48	0.96	1
Nsf	48	0.96	1
Caml	48	0.96	1
Gars	48	0.96	1
Ppp2r1a	48	0.96	1
Hars	50	1	1
Atp6v1b2	50	1	1
Trappc5	50	1	1
Rabggta	50	1	1
Ddx39b	50	1	1
Trappc1	50	1	1
Atp6v1c1	50	1	1
Wars	50	1	1
Sars	50	1	1
Hmgcs1	50	1	1
Sepsecs	50	1	1
Slc18a1	50	1	1
Trappc3	50	1	1
Ctdp1	50	1	1
Taf1	50	1	1
Hmgcr	50	1	1
Rngtt	50	1	1
Flt4	11	0.22	2
Adck2	13	0.26	2
Fbp1	20	0.4	2
Cib2	23	0.46	2
Prpf4b	23	0.46	2
Dgkq	24	0.48	2
Bdh1	25	0.5	2
Padi4	27	0.54	2
Vtn	31	0.62	2
Pik3c3	33	0.66	2
Tnfsf11	34	0.68	2
Cdc42bpa	37	0.74	2
Pde4b	39	0.78	2
Pik3r4	41	0.82	2
Ppp6c	41	0.82	2
Asna1	44	0.88	2
Dusp16	45	0.9	2
Ramp2	45	0.9	2
Pkm	47	0.94	2
Pptc7	47	0.94	2
Kif1a	48	0.96	2
Cacna1d	48	0.96	2
Sepsecs	50	1	2
Mmab	50	1	2
Trappc5	50	1	2
Wars	50	1	2
Sphk1	50	1	2
Rabggta	50	1	2
Ndufa2	50	1	2
Hgs	50	1	2
Hars	50	1	2
Gars	50	1	2
Atp6v1a	50	1	2
Rngtt	50	1	2
Psph	50	1	2
Cdk11b	50	1	2
Trappc1	50	1	2
Slc18a1	50	1	2
Trappc4	50	1	2
Atp6v1c1	50	1	2
Sacm1l	50	1	2
Caml	50	1	2
Sars	50	1	2
Mvk	50	1	2
Hmgcr	50	1	2
Atp6v1b2	50	1	2
Hspa5	50	1	2
Bag1	50	1	2
Ctdp1	50	1	2
Trappc3	50	1	2
Hmgcs1	50	1	2
Ptpn23	50	1	2
Cct3	50	1	2
Ppp2r1a	50	1	2
Ddx39b	50	1	2
Nsf	50	1	2
Taf1	50	1	2
Mat2a	50	1	2
Aars	50	1	2
Fbp1	22	0.44	3
Cib2	23	0.46	3
Adck2	24	0.48	3
Flt4	26	0.52	3
Prpf4b	28	0.56	3
Padi4	31	0.62	3
Pik3c3	31	0.62	3
Dgkq	32	0.64	3
Vtn	34	0.68	3
Bdh1	34	0.68	3
Tnfsf11	39	0.78	3
Cdc42bpa	43	0.86	3
Pde4b	43	0.86	3
Pik3r4	44	0.88	3
Asna1	45	0.9	3
Pptc7	45	0.9	3
Pkm	45	0.9	3
Ramp2	47	0.94	3
Ppp6c	48	0.96	3
Mvk	48	0.96	3
Dusp16	48	0.96	3
Cacna1d	48	0.96	3
Sphk1	49	0.98	3
Sacm1l	49	0.98	3
Psph	49	0.98	3
Cct3	50	1	3
Ptpn23	50	1	3
Ppp2r1a	50	1	3
Atp6v1a	50	1	3
Hars	50	1	3
Ddx39b	50	1	3
Rngtt	50	1	3
Rabggta	50	1	3
Atp6v1c1	50	1	3
Nsf	50	1	3
Cdk11b	50	1	3
Sars	50	1	3
Taf1	50	1	3
Trappc1	50	1	3
Hspa5	50	1	3
Wars	50	1	3
Ctdp1	50	1	3
Hmgcr	50	1	3
Mat2a	50	1	3
Bag1	50	1	3
Slc18a1	50	1	3
Caml	50	1	3
Mmab	50	1	3
Aars	50	1	3
Atp6v1b2	50	1	3
Sepsecs	50	1	3
Hgs	50	1	3
Ndufa2	50	1	3
Gars	50	1	3
Hmgcs1	50	1	3
Trappc4	50	1	3
Trappc3	50	1	3
Kif1a	50	1	3
Trappc5	50	1	3
Fbp1	23	0.46	4
Prpf4b	24	0.48	4
Adck2	24	0.48	4
Cib2	32	0.64	4
Pik3c3	33	0.66	4
Bdh1	35	0.7	4
Flt4	36	0.72	4
Cdc42bpa	41	0.82	4
Dgkq	42	0.84	4
Vtn	42	0.84	4
Padi4	43	0.86	4
Pde4b	45	0.9	4
Asna1	47	0.94	4
Tnfsf11	47	0.94	4
Pik3r4	48	0.96	4
Mvk	49	0.98	4
Ptpn23	50	1	4
Trappc3	50	1	4
Wars	50	1	4
Taf1	50	1	4
Cdk11b	50	1	4
Atp6v1a	50	1	4
Kif1a	50	1	4
Hmgcs1	50	1	4
Sepsecs	50	1	4
Ramp2	50	1	4
Ndufa2	50	1	4
Sacm1l	50	1	4
Hgs	50	1	4
Slc18a1	50	1	4
Dusp16	50	1	4
Psph	50	1	4
Trappc5	50	1	4
Caml	50	1	4
Hars	50	1	4
Bag1	50	1	4
Pkm	50	1	4
Aars	50	1	4
Ppp2r1a	50	1	4
Ppp6c	50	1	4
Rngtt	50	1	4
Trappc4	50	1	4
Hspa5	50	1	4
Atp6v1c1	50	1	4
Atp6v1b2	50	1	4
Gars	50	1	4
Cacna1d	50	1	4
Ctdp1	50	1	4
Mat2a	50	1	4
Ddx39b	50	1	4
Hmgcr	50	1	4
Trappc1	50	1	4
Sphk1	50	1	4
Rabggta	50	1	4
Cct3	50	1	4
Pptc7	50	1	4
Mmab	50	1	4
Nsf	50	1	4
Sars	50	1	4
Cib2	26	0.52	5
Adck2	26	0.52	5
Prpf4b	32	0.64	5
Fbp1	33	0.66	5
Vtn	34	0.68	5
Bdh1	37	0.74	5
Pik3c3	39	0.78	5
Flt4	42	0.84	5
Tnfsf11	46	0.92	5
Pik3r4	47	0.94	5
Padi4	47	0.94	5
Cdc42bpa	47	0.94	5
Dgkq	48	0.96	5
Mvk	49	0.98	5
Caml	50	1	5
Sepsecs	50	1	5
Sphk1	50	1	5
Hspa5	50	1	5
Ptpn23	50	1	5
Dusp16	50	1	5
Pde4b	50	1	5
Pptc7	50	1	5
Psph	50	1	5
Atp6v1b2	50	1	5
Bag1	50	1	5
Aars	50	1	5
Ctdp1	50	1	5
Ramp2	50	1	5
Pkm	50	1	5
Sacm1l	50	1	5
Rabggta	50	1	5
Cdk11b	50	1	5
Trappc5	50	1	5
Atp6v1c1	50	1	5
Trappc3	50	1	5
Ppp2r1a	50	1	5
Gars	50	1	5
Rngtt	50	1	5
Taf1	50	1	5
Ndufa2	50	1	5
Ppp6c	50	1	5
Hgs	50	1	5
Trappc4	50	1	5
Atp6v1a	50	1	5
Asna1	50	1	5
Slc18a1	50	1	5
Nsf	50	1	5
Wars	50	1	5
Mat2a	50	1	5
Hars	50	1	5
Kif1a	50	1	5
Trappc1	50	1	5
Sars	50	1	5
Mmab	50	1	5
Hmgcs1	50	1	5
Ddx39b	50	1	5
Cacna1d	50	1	5
Cct3	50	1	5
Hmgcr	50	1	5
Cib2	32	0.64	6
Prpf4b	33	0.66	6
Pik3c3	34	0.68	6
Fbp1	36	0.72	6
Bdh1	36	0.72	6
Adck2	38	0.76	6
Vtn	42	0.84	6
Flt4	43	0.86	6
Cdc42bpa	47	0.94	6
Dgkq	48	0.96	6
Bag1	50	1	6
Wars	50	1	6
Ddx39b	50	1	6
Mvk	50	1	6
Trappc3	50	1	6
Cacna1d	50	1	6
Ptpn23	50	1	6
Trappc5	50	1	6
Ppp6c	50	1	6
Tnfsf11	50	1	6
Asna1	50	1	6
Mmab	50	1	6
Trappc1	50	1	6
Hmgcr	50	1	6
Ctdp1	50	1	6
Hmgcs1	50	1	6
Pde4b	50	1	6
Sars	50	1	6
Atp6v1a	50	1	6
Gars	50	1	6
Cct3	50	1	6
Trappc4	50	1	6
Nsf	50	1	6
Ppp2r1a	50	1	6
Sepsecs	50	1	6
Sacm1l	50	1	6
Atp6v1c1	50	1	6
Hgs	50	1	6
Atp6v1b2	50	1	6
Rabggta	50	1	6
Cdk11b	50	1	6
Ramp2	50	1	6
Aars	50	1	6
Ndufa2	50	1	6
Psph	50	1	6
Slc18a1	50	1	6
Taf1	50	1	6
Hspa5	50	1	6
Pptc7	50	1	6
Mat2a	50	1	6
Hars	50	1	6
Pkm	50	1	6
Dusp16	50	1	6
Padi4	50	1	6
Sphk1	50	1	6
Kif1a	50	1	6
Caml	50	1	6
Rngtt	50	1	6
Pik3r4	50	1	6
Bdh1	29	0.58	7
Prpf4b	36	0.72	7
Cib2	36	0.72	7
Vtn	37	0.74	7
Adck2	38	0.76	7
Pik3c3	38	0.76	7
Fbp1	39	0.78	7
Flt4	40	0.8	7
Cdc42bpa	47	0.94	7
Ppp6c	50	1	7
Taf1	50	1	7
Atp6v1c1	50	1	7
Tnfsf11	50	1	7
Padi4	50	1	7
Sars	50	1	7
Pkm	50	1	7
Ptpn23	50	1	7
Caml	50	1	7
Psph	50	1	7
Gars	50	1	7
Mvk	50	1	7
Trappc1	50	1	7
Hspa5	50	1	7
Rngtt	50	1	7
Mmab	50	1	7
Trappc3	50	1	7
Hmgcr	50	1	7
Dgkq	50	1	7
Dusp16	50	1	7
Hgs	50	1	7
Atp6v1b2	50	1	7
Cacna1d	50	1	7
Mat2a	50	1	7
Slc18a1	50	1	7
Bag1	50	1	7
Trappc4	50	1	7
Aars	50	1	7
Pptc7	50	1	7
Sepsecs	50	1	7
Trappc5	50	1	7
Ctdp1	50	1	7
Kif1a	50	1	7
Ramp2	50	1	7
Wars	50	1	7
Ndufa2	50	1	7
Hmgcs1	50	1	7
Asna1	50	1	7
Pde4b	50	1	7
Ddx39b	50	1	7
Nsf	50	1	7
Hars	50	1	7
Cdk11b	50	1	7
Atp6v1a	50	1	7
Pik3r4	50	1	7
Cct3	50	1	7
Sphk1	50	1	7
Rabggta	50	1	7
Sacm1l	50	1	7
Ppp2r1a	50	1	7
Cib2	30	0.6	8
Prpf4b	32	0.64	8
Bdh1	33	0.66	8
Vtn	34	0.68	8
Pik3c3	39	0.78	8
Adck2	43	0.86	8
Fbp1	44	0.88	8
Flt4	46	0.92	8
Cdc42bpa	46	0.92	8
Gars	50	1	8
Ramp2	50	1	8
Hars	50	1	8
Atp6v1b2	50	1	8
Ddx39b	50	1	8
Ptpn23	50	1	8
Pde4b	50	1	8
Sphk1	50	1	8
Padi4	50	1	8
Cacna1d	50	1	8
Pik3r4	50	1	8
Asna1	50	1	8
Trappc3	50	1	8
Pkm	50	1	8
Sacm1l	50	1	8
Mat2a	50	1	8
Dgkq	50	1	8
Atp6v1a	50	1	8
Mvk	50	1	8
Ppp2r1a	50	1	8
Hgs	50	1	8
Caml	50	1	8
Hmgcs1	50	1	8
Rabggta	50	1	8
Wars	50	1	8
Sepsecs	50	1	8
Dusp16	50	1	8
Pptc7	50	1	8
Ppp6c	50	1	8
Nsf	50	1	8
Hmgcr	50	1	8
Ctdp1	50	1	8
Psph	50	1	8
Taf1	50	1	8
Hspa5	50	1	8
Trappc5	50	1	8
Cct3	50	1	8
Trappc4	50	1	8
Mmab	50	1	8
Sars	50	1	8
Kif1a	50	1	8
Atp6v1c1	50	1	8
Slc18a1	50	1	8
Aars	50	1	8
Cdk11b	50	1	8
Rngtt	50	1	8
Ndufa2	50	1	8
Bag1	50	1	8
Tnfsf11	50	1	8
Trappc1	50	1	8
Bdh1	29	0.58	9
Cib2	30	0.6	9
Prpf4b	39	0.78	9
Adck2	39	0.78	9
Pik3c3	42	0.84	9
Fbp1	42	0.84	9
Flt4	42	0.84	9
Vtn	43	0.86	9
Trappc5	50	1	9
Dgkq	50	1	9
Trappc1	50	1	9
Psph	50	1	9
Dusp16	50	1	9
Sphk1	50	1	9
Aars	50	1	9
Pde4b	50	1	9
Pkm	50	1	9
Cct3	50	1	9
Mvk	50	1	9
Pptc7	50	1	9
Nsf	50	1	9
Pik3r4	50	1	9
Cdk11b	50	1	9
Hspa5	50	1	9
Mat2a	50	1	9
Ppp2r1a	50	1	9
Gars	50	1	9
Hgs	50	1	9
Caml	50	1	9
Ctdp1	50	1	9
Ddx39b	50	1	9
Slc18a1	50	1	9
Padi4	50	1	9
Hmgcr	50	1	9
Mmab	50	1	9
Ndufa2	50	1	9
Hmgcs1	50	1	9
Atp6v1b2	50	1	9
Trappc3	50	1	9
Ppp6c	50	1	9
Asna1	50	1	9
Ramp2	50	1	9
Taf1	50	1	9
Atp6v1a	50	1	9
Sacm1l	50	1	9
Ptpn23	50	1	9
Sepsecs	50	1	9
Cdc42bpa	50	1	9
Rngtt	50	1	9
Cacna1d	50	1	9
Tnfsf11	50	1	9
Hars	50	1	9
Sars	50	1	9
Kif1a	50	1	9
Wars	50	1	9
Rabggta	50	1	9
Trappc4	50	1	9
Bag1	50	1	9
Atp6v1c1	50	1	9
Prpf4b	36	0.72	10
Cib2	36	0.72	10
Bdh1	39	0.78	10
Vtn	40	0.8	10
Pik3c3	41	0.82	10
Adck2	44	0.88	10
Ppp6c	50	1	10
Ddx39b	50	1	10
Sepsecs	50	1	10
Mat2a	50	1	10
Sars	50	1	10
Tnfsf11	50	1	10
Mmab	50	1	10
Caml	50	1	10
Dgkq	50	1	10
Sphk1	50	1	10
Ndufa2	50	1	10
Pde4b	50	1	10
Fbp1	50	1	10
Flt4	50	1	10
Rabggta	50	1	10
Nsf	50	1	10
Padi4	50	1	10
Ctdp1	50	1	10
Gars	50	1	10
Trappc5	50	1	10
Trappc1	50	1	10
Pik3r4	50	1	10
Cdc42bpa	50	1	10
Ramp2	50	1	10
Psph	50	1	10
Cct3	50	1	10
Kif1a	50	1	10
Atp6v1c1	50	1	10
Rngtt	50	1	10
Taf1	50	1	10
Trappc3	50	1	10
Pptc7	50	1	10
Hgs	50	1	10
Hspa5	50	1	10
Pkm	50	1	10
Hmgcs1	50	1	10
Wars	50	1	10
Trappc4	50	1	10
Asna1	50	1	10
Aars	50	1	10
Dusp16	50	1	10
Ppp2r1a	50	1	10
Atp6v1b2	50	1	10
Slc18a1	50	1	10
Cdk11b	50	1	10
Ptpn23	50	1	10
Hmgcr	50	1	10
Mvk	50	1	10
Sacm1l	50	1	10
Atp6v1a	50	1	10
Hars	50	1	10
Cacna1d	50	1	10
Bag1	50	1	10
Bdh1	22	0.44	11
Cib2	27	0.54	11
Hars	50	1	11
Asna1	50	1	11
Flt4	50	1	11
Fbp1	50	1	11
Adck2	50	1	11
Sacm1l	50	1	11
Taf1	50	1	11
Kif1a	50	1	11
Pik3r4	50	1	11
Ramp2	50	1	11
Hmgcr	50	1	11
Hspa5	50	1	11
Hmgcs1	50	1	11
Mvk	50	1	11
Gars	50	1	11
Prpf4b	50	1	11
Slc18a1	50	1	11
Rngtt	50	1	11
Atp6v1b2	50	1	11
Dusp16	50	1	11
Pde4b	50	1	11
Ppp6c	50	1	11
Trappc1	50	1	11
Ctdp1	50	1	11
Bag1	50	1	11
Pptc7	50	1	11
Trappc4	50	1	11
Atp6v1c1	50	1	11
Trappc3	50	1	11
Atp6v1a	50	1	11
Sars	50	1	11
Cdk11b	50	1	11
Cdc42bpa	50	1	11
Ddx39b	50	1	11
Psph	50	1	11
Nsf	50	1	11
Trappc5	50	1	11
Dgkq	50	1	11
Sepsecs	50	1	11
Padi4	50	1	11
Tnfsf11	50	1	11
Cct3	50	1	11
Rabggta	50	1	11
Cacna1d	50	1	11
Mat2a	50	1	11
Ptpn23	50	1	11
Mmab	50	1	11
Pik3c3	50	1	11
Ndufa2	50	1	11
Sphk1	50	1	11
Ppp2r1a	50	1	11
Pkm	50	1	11
Wars	50	1	11
Vtn	50	1	11
Hgs	50	1	11
Aars	50	1	11
Caml	50	1	11

### Sheet: hI56i-recovery by subsets
cohort	replicate	subset	num_overlapping	frac_overlapping
size_1_0	0	1	0	0
size_1_1	1	1	5	0.217391
size_1_2	2	1	6	0.26087
size_1_3	3	1	4	0.173913
size_1_4	4	1	2	0.0869565
size_1_5	5	1	0	0
size_1_6	6	1	0	0
size_1_7	7	1	1	0.0434783
size_1_8	8	1	6	0.26087
size_1_9	9	1	0	0
size_1_10	10	1	6	0.26087
size_1_11	11	1	16	0.695652
size_1_12	12	1	8	0.347826
size_1_13	13	1	1	0.0434783
size_1_14	14	1	4	0.173913
size_1_15	15	1	11	0.478261
size_1_16	16	1	5	0.217391
size_1_17	17	1	4	0.173913
size_1_18	18	1	1	0.0434783
size_1_19	19	1	11	0.478261
size_1_20	20	1	6	0.26087
size_1_21	21	1	6	0.26087
size_1_22	22	1	5	0.217391
size_1_23	23	1	1	0.0434783
size_1_24	24	1	0	0
size_1_25	25	1	8	0.347826
size_1_26	26	1	0	0
size_1_27	27	1	0	0
size_1_28	28	1	11	0.478261
size_1_29	29	1	11	0.478261
size_1_30	30	1	6	0.26087
size_1_31	31	1	11	0.478261
size_1_32	32	1	0	0
size_1_33	33	1	5	0.217391
size_1_34	34	1	1	0.0434783
size_1_35	35	1	11	0.478261
size_1_36	36	1	11	0.478261
size_1_37	37	1	0	0
size_1_38	38	1	5	0.217391
size_1_39	39	1	1	0.0434783
size_1_40	40	1	11	0.478261
size_1_41	41	1	0	0
size_1_42	42	1	1	0.0434783
size_1_43	43	1	11	0.478261
size_1_44	44	1	1	0.0434783
size_1_45	45	1	0	0
size_1_46	46	1	11	0.478261
size_1_47	47	1	2	0.0869565
size_1_48	48	1	4	0.173913
size_1_49	49	1	8	0.347826
size_2_0	0	2	18	0.782609
size_2_1	1	2	7	0.304348
size_2_2	2	2	19	0.826087
size_2_3	3	2	11	0.478261
size_2_4	4	2	5	0.217391
size_2_5	5	2	11	0.478261
size_2_6	6	2	12	0.521739
size_2_7	7	2	16	0.695652
size_2_8	8	2	9	0.391304
size_2_9	9	2	5	0.217391
size_2_10	10	2	6	0.26087
size_2_11	11	2	11	0.478261
size_2_12	12	2	6	0.26087
size_2_13	13	2	7	0.304348
size_2_14	14	2	16	0.695652
size_2_15	15	2	11	0.478261
size_2_16	16	2	6	0.26087
size_2_17	17	2	11	0.478261
size_2_18	18	2	22	0.956522
size_2_19	19	2	5	0.217391
size_2_20	20	2	15	0.652174
size_2_21	21	2	12	0.521739
size_2_22	22	2	15	0.652174
size_2_23	23	2	8	0.347826
size_2_24	24	2	16	0.695652
size_2_25	25	2	9	0.391304
size_2_26	26	2	3	0.130435
size_2_27	27	2	8	0.347826
size_2_28	28	2	9	0.391304
size_2_29	29	2	6	0.26087
size_2_30	30	2	20	0.869565
size_2_31	31	2	18	0.782609
size_2_32	32	2	15	0.652174
size_2_33	33	2	7	0.304348
size_2_34	34	2	7	0.304348
size_2_35	35	2	4	0.173913
size_2_36	36	2	15	0.652174
size_2_37	37	2	19	0.826087
size_2_38	38	2	7	0.304348
size_2_39	39	2	15	0.652174
size_2_40	40	2	11	0.478261
size_2_41	41	2	15	0.652174
size_2_42	42	2	22	0.956522
size_2_43	43	2	6	0.26087
size_2_44	44	2	16	0.695652
size_2_45	45	2	18	0.782609
size_2_46	46	2	6	0.26087
size_2_47	47	2	1	0.0434783
size_2_48	48	2	5	0.217391
size_2_49	49	2	4	0.173913
size_3_0	0	3	15	0.652174
size_3_1	1	3	9	0.391304
size_3_2	2	3	20	0.869565
size_3_3	3	3	15	0.652174
size_3_4	4	3	8	0.347826
size_3_5	5	3	18	0.782609
size_3_6	6	3	10	0.434783
size_3_7	7	3	15	0.652174
size_3_8	8	3	2	0.0869565
size_3_9	9	3	15	0.652174
size_3_10	10	3	5	0.217391
size_3_11	11	3	12	0.521739
size_3_12	12	3	8	0.347826
size_3_13	13	3	14	0.608696
size_3_14	14	3	17	0.73913
size_3_15	15	3	15	0.652174
size_3_16	16	3	16	0.695652
size_3_17	17	3	4	0.173913
size_3_18	18	3	3	0.130435
size_3_19	19	3	16	0.695652
size_3_20	20	3	13	0.565217
size_3_21	21	3	22	0.956522
size_3_22	22	3	21	0.913043
size_3_23	23	3	17	0.73913
size_3_24	24	3	10	0.434783
size_3_25	25	3	19	0.826087
size_3_26	26	3	12	0.521739
size_3_27	27	3	7	0.304348
size_3_28	28	3	16	0.695652
size_3_29	29	3	13	0.565217
size_3_30	30	3	14	0.608696
size_3_31	31	3	13	0.565217
size_3_32	32	3	10	0.434783
size_3_33	33	3	7	0.304348
size_3_34	34	3	5	0.217391
size_3_35	35	3	5	0.217391
size_3_36	36	3	9	0.391304
size_3_37	37	3	9	0.391304
size_3_38	38	3	18	0.782609
size_3_39	39	3	4	0.173913
size_3_40	40	3	20	0.869565
size_3_41	41	3	4	0.173913
size_3_42	42	3	6	0.26087
size_3_43	43	3	17	0.73913
size_3_44	44	3	19	0.826087
size_3_45	45	3	9	0.391304
size_3_46	46	3	22	0.956522
size_3_47	47	3	8	0.347826
size_3_48	48	3	12	0.521739
size_3_49	49	3	15	0.652174
size_4_0	0	4	13	0.565217
size_4_1	1	4	23	1
size_4_2	2	4	17	0.73913
size_4_3	3	4	23	1
size_4_4	4	4	19	0.826087
size_4_5	5	4	23	1
size_4_6	6	4	19	0.826087
size_4_7	7	4	22	0.956522
size_4_8	8	4	23	1
size_4_9	9	4	10	0.434783
size_4_10	10	4	23	1
size_4_11	11	4	12	0.521739
size_4_12	12	4	16	0.695652
size_4_13	13	4	14	0.608696
size_4_14	14	4	20	0.869565
size_4_15	15	4	20	0.869565
size_4_16	16	4	19	0.826087
size_4_17	17	4	16	0.695652
size_4_18	18	4	21	0.913043
size_4_19	19	4	20	0.869565
size_4_20	20	4	18	0.782609
size_4_21	21	4	22	0.956522
size_4_22	22	4	17	0.73913
size_4_23	23	4	13	0.565217
size_4_24	24	4	20	0.869565
size_4_25	25	4	21	0.913043
size_4_26	26	4	23	1
size_4_27	27	4	18	0.782609
size_4_28	28	4	15	0.652174
size_4_29	29	4	22	0.956522
size_4_30	30	4	23	1
size_4_31	31	4	14	0.608696
size_4_32	32	4	8	0.347826
size_4_33	33	4	22	0.956522
size_4_34	34	4	22	0.956522
size_4_35	35	4	15	0.652174
size_4_36	36	4	15	0.652174
size_4_37	37	4	21	0.913043
size_4_38	38	4	14	0.608696
size_4_39	39	4	14	0.608696
size_4_40	40	4	14	0.608696
size_4_41	41	4	21	0.913043
size_4_42	42	4	9	0.391304
size_4_43	43	4	18	0.782609
size_4_44	44	4	16	0.695652
size_4_45	45	4	21	0.913043
size_4_46	46	4	16	0.695652
size_4_47	47	4	20	0.869565
size_4_48	48	4	23	1
size_4_49	49	4	13	0.565217
size_5_0	0	5	11	0.478261
size_5_1	1	5	14	0.608696
size_5_2	2	5	18	0.782609
size_5_3	3	5	18	0.782609
size_5_4	4	5	23	1
size_5_5	5	5	23	1
size_5_6	6	5	13	0.565217
size_5_7	7	5	10	0.434783
size_5_8	8	5	17	0.73913
size_5_9	9	5	18	0.782609
size_5_10	10	5	9	0.391304
size_5_11	11	5	13	0.565217
size_5_12	12	5	20	0.869565
size_5_13	13	5	15	0.652174
size_5_14	14	5	22	0.956522
size_5_15	15	5	22	0.956522
size_5_16	16	5	18	0.782609
size_5_17	17	5	23	1
size_5_18	18	5	21	0.913043
size_5_19	19	5	15	0.652174
size_5_20	20	5	22	0.956522
size_5_21	21	5	23	1
size_5_22	22	5	18	0.782609
size_5_23	23	5	23	1
size_5_24	24	5	19	0.826087
size_5_25	25	5	18	0.782609
size_5_26	26	5	22	0.956522
size_5_27	27	5	14	0.608696
size_5_28	28	5	17	0.73913
size_5_29	29	5	18	0.782609
size_5_30	30	5	19	0.826087
size_5_31	31	5	19	0.826087
size_5_32	32	5	14	0.608696
size_5_33	33	5	14	0.608696
size_5_34	34	5	15	0.652174
size_5_35	35	5	21	0.913043
size_5_36	36	5	17	0.73913
size_5_37	37	5	16	0.695652
size_5_38	38	5	22	0.956522
size_5_39	39	5	22	0.956522
size_5_40	40	5	23	1
size_5_41	41	5	18	0.782609
size_5_42	42	5	23	1
size_5_43	43	5	15	0.652174
size_5_44	44	5	20	0.869565
size_5_45	45	5	14	0.608696
size_5_46	46	5	18	0.782609
size_5_47	47	5	11	0.478261
size_5_48	48	5	20	0.869565
size_5_49	49	5	22	0.956522
size_6_0	0	6	20	0.869565
size_6_1	1	6	19	0.826087
size_6_2	2	6	23	1
size_6_3	3	6	22	0.956522
size_6_4	4	6	19	0.826087
size_6_5	5	6	18	0.782609
size_6_6	6	6	22	0.956522
size_6_7	7	6	22	0.956522
size_6_8	8	6	17	0.73913
size_6_9	9	6	17	0.73913
size_6_10	10	6	18	0.782609
size_6_11	11	6	17	0.73913
size_6_12	12	6	22	0.956522
size_6_13	13	6	17	0.73913
size_6_14	14	6	19	0.826087
size_6_15	15	6	18	0.782609
size_6_16	16	6	19	0.826087
size_6_17	17	6	19	0.826087
size_6_18	18	6	22	0.956522
size_6_19	19	6	20	0.869565
size_6_20	20	6	17	0.73913
size_6_21	21	6	17	0.73913
size_6_22	22	6	23	1
size_6_23	23	6	22	0.956522
size_6_24	24	6	22	0.956522
size_6_25	25	6	22	0.956522
size_6_26	26	6	18	0.782609
size_6_27	27	6	17	0.73913
size_6_28	28	6	19	0.826087
size_6_29	29	6	22	0.956522
size_6_30	30	6	23	1
size_6_31	31	6	22	0.956522
size_6_32	32	6	23	1
size_6_33	33	6	18	0.782609
size_6_34	34	6	19	0.826087
size_6_35	35	6	21	0.913043
size_6_36	36	6	22	0.956522
size_6_37	37	6	17	0.73913
size_6_38	38	6	20	0.869565
size_6_39	39	6	22	0.956522
size_6_40	40	6	19	0.826087
size_6_41	41	6	20	0.869565
size_6_42	42	6	23	1
size_6_43	43	6	18	0.782609
size_6_44	44	6	18	0.782609
size_6_45	45	6	19	0.826087
size_6_46	46	6	20	0.869565
size_6_47	47	6	19	0.826087
size_6_48	48	6	21	0.913043
size_6_49	49	6	21	0.913043
size_7_0	0	7	19	0.826087
size_7_1	1	7	16	0.695652
size_7_2	2	7	19	0.826087
size_7_3	3	7	22	0.956522
size_7_4	4	7	22	0.956522
size_7_5	5	7	18	0.782609
size_7_6	6	7	19	0.826087
size_7_7	7	7	22	0.956522
size_7_8	8	7	19	0.826087
size_7_9	9	7	21	0.913043
size_7_10	10	7	17	0.73913
size_7_11	11	7	22	0.956522
size_7_12	12	7	22	0.956522
size_7_13	13	7	22	0.956522
size_7_14	14	7	18	0.782609
size_7_15	15	7	20	0.869565
size_7_16	16	7	23	1
size_7_17	17	7	21	0.913043
size_7_18	18	7	23	1
size_7_19	19	7	20	0.869565
size_7_20	20	7	19	0.826087
size_7_21	21	7	19	0.826087
size_7_22	22	7	23	1
size_7_23	23	7	22	0.956522
size_7_24	24	7	20	0.869565
size_7_25	25	7	17	0.73913
size_7_26	26	7	23	1
size_7_27	27	7	19	0.826087
size_7_28	28	7	16	0.695652
size_7_29	29	7	19	0.826087
size_7_30	30	7	23	1
size_7_31	31	7	23	1
size_7_32	32	7	23	1
size_7_33	33	7	21	0.913043
size_7_34	34	7	19	0.826087
size_7_35	35	7	21	0.913043
size_7_36	36	7	23	1
size_7_37	37	7	17	0.73913
size_7_38	38	7	22	0.956522
size_7_39	39	7	18	0.782609
size_7_40	40	7	19	0.826087
size_7_41	41	7	22	0.956522
size_7_42	42	7	19	0.826087
size_7_43	43	7	22	0.956522
size_7_44	44	7	22	0.956522
size_7_45	45	7	20	0.869565
size_7_46	46	7	16	0.695652
size_7_47	47	7	17	0.73913
size_7_48	48	7	22	0.956522
size_7_49	49	7	22	0.956522
size_8_0	0	8	19	0.826087
size_8_1	1	8	19	0.826087
size_8_2	2	8	19	0.826087
size_8_3	3	8	23	1
size_8_4	4	8	23	1
size_8_5	5	8	19	0.826087
size_8_6	6	8	22	0.956522
size_8_7	7	8	19	0.826087
size_8_8	8	8	21	0.913043
size_8_9	9	8	23	1
size_8_10	10	8	23	1
size_8_11	11	8	21	0.913043
size_8_12	12	8	20	0.869565
size_8_13	13	8	22	0.956522
size_8_14	14	8	19	0.826087
size_8_15	15	8	20	0.869565
size_8_16	16	8	19	0.826087
size_8_17	17	8	23	1
size_8_18	18	8	23	1
size_8_19	19	8	23	1
size_8_20	20	8	22	0.956522
size_8_21	21	8	23	1
size_8_22	22	8	21	0.913043
size_8_23	23	8	22	0.956522
size_8_24	24	8	21	0.913043
size_8_25	25	8	23	1
size_8_26	26	8	21	0.913043
size_8_27	27	8	23	1
size_8_28	28	8	18	0.782609
size_8_29	29	8	23	1
size_8_30	30	8	22	0.956522
size_8_31	31	8	23	1
size_8_32	32	8	22	0.956522
size_8_33	33	8	19	0.826087
size_8_34	34	8	23	1
size_8_35	35	8	22	0.956522
size_8_36	36	8	21	0.913043
size_8_37	37	8	20	0.869565
size_8_38	38	8	21	0.913043
size_8_39	39	8	20	0.869565
size_8_40	40	8	22	0.956522
size_8_41	41	8	20	0.869565
size_8_42	42	8	23	1
size_8_43	43	8	23	1
size_8_44	44	8	22	0.956522
size_8_45	45	8	22	0.956522
size_8_46	46	8	23	1
size_8_47	47	8	20	0.869565
size_8_48	48	8	23	1
size_8_49	49	8	23	1
size_9_0	0	9	23	1
size_9_1	1	9	23	1
size_9_2	2	9	23	1
size_9_3	3	9	22	0.956522
size_9_4	4	9	20	0.869565
size_9_5	5	9	20	0.869565
size_9_6	6	9	20	0.869565
size_9_7	7	9	23	1
size_9_8	8	9	21	0.913043
size_9_9	9	9	22	0.956522
size_9_10	10	9	22	0.956522
size_9_11	11	9	22	0.956522
size_9_12	12	9	19	0.826087
size_9_13	13	9	20	0.869565
size_9_14	14	9	23	1
size_9_15	15	9	21	0.913043
size_9_16	16	9	23	1
size_9_17	17	9	22	0.956522
size_9_18	18	9	21	0.913043
size_9_19	19	9	20	0.869565
size_9_20	20	9	23	1
size_9_21	21	9	21	0.913043
size_9_22	22	9	23	1
size_9_23	23	9	23	1
size_9_24	24	9	23	1
size_9_25	25	9	23	1
size_9_26	26	9	20	0.869565
size_9_27	27	9	22	0.956522
size_9_28	28	9	23	1
size_9_29	29	9	22	0.956522
size_9_30	30	9	23	1
size_9_31	31	9	22	0.956522
size_9_32	32	9	22	0.956522
size_9_33	33	9	20	0.869565
size_9_34	34	9	21	0.913043
size_9_35	35	9	23	1
size_9_36	36	9	23	1
size_9_37	37	9	23	1
size_9_38	38	9	23	1
size_9_39	39	9	22	0.956522
size_9_40	40	9	23	1
size_9_41	41	9	23	1
size_9_42	42	9	22	0.956522
size_9_43	43	9	23	1
size_9_44	44	9	21	0.913043
size_9_45	45	9	23	1
size_9_46	46	9	23	1
size_9_47	47	9	23	1
size_9_48	48	9	21	0.913043
size_9_49	49	9	23	1
size_10_0	0	10	23	1
size_10_1	1	10	22	0.956522
size_10_2	2	10	23	1
size_10_3	3	10	23	1
size_10_4	4	10	23	1
size_10_5	5	10	23	1
size_10_6	6	10	22	0.956522
size_10_7	7	10	23	1
size_10_8	8	10	23	1
size_10_9	9	10	19	0.826087
size_10_10	10	10	23	1
size_10_11	11	10	19	0.826087
size_10_12	12	10	23	1
size_10_13	13	10	23	1
size_10_14	14	10	23	1
size_10_15	15	10	21	0.913043
size_10_16	16	10	23	1
size_10_17	17	10	23	1
size_10_18	18	10	19	0.826087
size_10_19	19	10	23	1
size_10_20	20	10	22	0.956522
size_10_21	21	10	23	1
size_10_22	22	10	23	1
size_10_23	23	10	23	1
size_10_24	24	10	23	1
size_10_25	25	10	22	0.956522
size_10_26	26	10	23	1
size_10_27	27	10	23	1
size_10_28	28	10	23	1
size_10_29	29	10	22	0.956522
size_10_30	30	10	23	1
size_10_31	31	10	21	0.913043
size_10_32	32	10	22	0.956522
size_10_33	33	10	22	0.956522
size_10_34	34	10	23	1
size_10_35	35	10	23	1
size_10_36	36	10	23	1
size_10_37	37	10	22	0.956522
size_10_38	38	10	22	0.956522
size_10_39	39	10	22	0.956522
size_10_40	40	10	23	1
size_10_41	41	10	23	1
size_10_42	42	10	23	1
size_10_43	43	10	22	0.956522
size_10_44	44	10	23	1
size_10_45	45	10	23	1
size_10_46	46	10	23	1
size_10_47	47	10	23	1
size_10_48	48	10	22	0.956522
size_10_49	49	10	23	1

### Sheet: hI56i-all bootstraps
gene	num_tests	frac_tests
Hmgcs1	190	0.388548
Trappc5	191	0.390593
Sacm1l	228	0.466258
Rngtt	273	0.558282
Gars	297	0.607362
Trappc1	332	0.678937
Ctdp1	344	0.703476
Ptpn23	350	0.715746
Atp6v1c1	378	0.773006
Nsf	384	0.785276
Caml	390	0.797546
Slc18a1_P1	396	0.809816
Hspa5	397	0.811861
Trappc3	397	0.811861
Rabggta	410	0.838446
Taf1	411	0.840491
Hmgcr	412	0.842536
Atp6v1b2	423	0.865031
Wars	437	0.893661
Rpia	438	0.895706
Ddx39b	465	0.95092
Sars	478	0.977505
Hars	478	0.977505

### Sheet: hI56i-hits of sets
gene	num_tests	frac_tests	subset
Trappc3	1	0.025641	1
Atp6v1b2	1	0.025641	1
Sacm1l	1	0.025641	1
Atp6v1c1	1	0.025641	1
Ptpn23	1	0.025641	1
Gars	4	0.102564	1
Taf1	5	0.128205	1
Ctdp1	11	0.282051	1
Rpia	11	0.282051	1
Caml	11	0.282051	1
Hmgcr	14	0.358974	1
Slc18a1_P1	14	0.358974	1
Nsf	16	0.410256	1
Wars	18	0.461538	1
Rabggta	19	0.487179	1
Hspa5	22	0.564103	1
Ddx39b	24	0.615385	1
Hars	31	0.794872	1
Sars	34	0.871795	1
Trappc5	8	0.16	2
Sacm1l	9	0.18	2
Trappc1	10	0.2	2
Hmgcs1	10	0.2	2
Gars	12	0.24	2
Ctdp1	15	0.3	2
Slc18a1_P1	17	0.34	2
Hspa5	18	0.36	2
Nsf	20	0.4	2
Trappc3	20	0.4	2
Rngtt	20	0.4	2
Caml	21	0.42	2
Hmgcr	22	0.44	2
Atp6v1c1	23	0.46	2
Ptpn23	24	0.48	2
Rabggta	25	0.5	2
Taf1	26	0.52	2
Wars	31	0.62	2
Rpia	35	0.7	2
Atp6v1b2	38	0.76	2
Sars	47	0.94	2
Ddx39b	47	0.94	2
Hars	48	0.96	2
Sacm1l	7	0.14	3
Trappc5	8	0.16	3
Hmgcs1	8	0.16	3
Trappc1	12	0.24	3
Rngtt	12	0.24	3
Ctdp1	14	0.28	3
Gars	18	0.36	3
Ptpn23	22	0.44	3
Atp6v1c1	23	0.46	3
Nsf	23	0.46	3
Slc18a1_P1	26	0.52	3
Hspa5	27	0.54	3
Caml	28	0.56	3
Rabggta	31	0.62	3
Taf1	33	0.66	3
Hmgcr	33	0.66	3
Trappc3	33	0.66	3
Atp6v1b2	35	0.7	3
Wars	38	0.76	3
Rpia	42	0.84	3
Ddx39b	44	0.88	3
Sars	47	0.94	3
Hars	49	0.98	3
Trappc5	17	0.34	4
Hmgcs1	18	0.36	4
Sacm1l	18	0.36	4
Rngtt	26	0.52	4
Gars	28	0.56	4
Ctdp1	30	0.6	4
Trappc1	35	0.7	4
Nsf	37	0.74	4
Atp6v1c1	38	0.76	4
Ptpn23	39	0.78	4
Hspa5	41	0.82	4
Rabggta	44	0.88	4
Slc18a1_P1	44	0.88	4
Trappc3	45	0.9	4
Caml	46	0.92	4
Taf1	47	0.94	4
Hmgcr	48	0.96	4
Sars	50	1	4
Wars	50	1	4
Rpia	50	1	4
Atp6v1b2	50	1	4
Hars	50	1	4
Ddx39b	50	1	4
Sacm1l	16	0.32	5
Trappc5	17	0.34	5
Hmgcs1	19	0.38	5
Rngtt	19	0.38	5
Gars	30	0.6	5
Trappc1	34	0.68	5
Ctdp1	34	0.68	5
Caml	37	0.74	5
Ptpn23	38	0.76	5
Nsf	42	0.84	5
Rabggta	42	0.84	5
Hspa5	42	0.84	5
Atp6v1c1	43	0.86	5
Slc18a1_P1	45	0.9	5
Hmgcr	45	0.9	5
Trappc3	48	0.96	5
Atp6v1b2	49	0.98	5
Wars	50	1	5
Rpia	50	1	5
Sars	50	1	5
Hars	50	1	5
Ddx39b	50	1	5
Taf1	50	1	5
Hmgcs1	13	0.26	6
Trappc5	15	0.3	6
Sacm1l	27	0.54	6
Gars	31	0.62	6
Rngtt	35	0.7	6
Ptpn23	40	0.8	6
Trappc1	43	0.86	6
Nsf	47	0.94	6
Ctdp1	47	0.94	6
Hspa5	48	0.96	6
Caml	49	0.98	6
Rabggta	49	0.98	6
Wars	50	1	6
Taf1	50	1	6
Atp6v1c1	50	1	6
Ddx39b	50	1	6
Atp6v1b2	50	1	6
Hmgcr	50	1	6
Slc18a1_P1	50	1	6
Trappc3	50	1	6
Sars	50	1	6
Hars	50	1	6
Rpia	50	1	6
Hmgcs1	21	0.42	7
Trappc5	23	0.46	7
Sacm1l	26	0.52	7
Rngtt	29	0.58	7
Gars	34	0.68	7
Ptpn23	43	0.86	7
Ctdp1	43	0.86	7
Trappc1	48	0.96	7
Caml	48	0.96	7
Nsf	49	0.98	7
Hspa5	49	0.98	7
Hars	50	1	7
Taf1	50	1	7
Atp6v1b2	50	1	7
Slc18a1_P1	50	1	7
Rpia	50	1	7
Ddx39b	50	1	7
Wars	50	1	7
Hmgcr	50	1	7
Atp6v1c1	50	1	7
Sars	50	1	7
Trappc3	50	1	7
Rabggta	50	1	7
Hmgcs1	24	0.48	8
Trappc5	28	0.56	8
Gars	40	0.8	8
Sacm1l	40	0.8	8
Rngtt	43	0.86	8
Ptpn23	46	0.92	8
Slc18a1_P1	50	1	8
Taf1	50	1	8
Rpia	50	1	8
Wars	50	1	8
Rabggta	50	1	8
Hars	50	1	8
Atp6v1b2	50	1	8
Atp6v1c1	50	1	8
Ctdp1	50	1	8
Ddx39b	50	1	8
Nsf	50	1	8
Trappc3	50	1	8
Caml	50	1	8
Hspa5	50	1	8
Sars	50	1	8
Trappc1	50	1	8
Hmgcr	50	1	8
Trappc5	35	0.7	9
Sacm1l	37	0.74	9
Hmgcs1	39	0.78	9
Rngtt	42	0.84	9
Ptpn23	47	0.94	9
Hars	50	1	9
Trappc1	50	1	9
Atp6v1c1	50	1	9
Rpia	50	1	9
Caml	50	1	9
Slc18a1_P1	50	1	9
Wars	50	1	9
Gars	50	1	9
Taf1	50	1	9
Hspa5	50	1	9
Ddx39b	50	1	9
Sars	50	1	9
Trappc3	50	1	9
Hmgcr	50	1	9
Ctdp1	50	1	9
Nsf	50	1	9
Rabggta	50	1	9
Atp6v1b2	50	1	9
Hmgcs1	38	0.76	10
Trappc5	40	0.8	10
Rngtt	47	0.94	10
Sacm1l	47	0.94	10
Atp6v1b2	50	1	10
Nsf	50	1	10
Taf1	50	1	10
Hars	50	1	10
Slc18a1_P1	50	1	10
Ctdp1	50	1	10
Hmgcr	50	1	10
Trappc1	50	1	10
Sars	50	1	10
Atp6v1c1	50	1	10
Wars	50	1	10
Ddx39b	50	1	10
Caml	50	1	10
Gars	50	1	10
Rpia	50	1	10
Trappc3	50	1	10
Hspa5	50	1	10
Ptpn23	50	1	10
Rabggta	50	1	10
