## Supplementary Table 1 for "CRISPR screening by AAV episome-sequencing (CrAAVe-seq) is a highly scalable cell type-specific *in vivo* screening platform"

### Sheet: Sheet 1
Supplementary Table 1
Mice used for Fig. 2a-c, and Extended Data Figs. 3 and 4	Age	Sex	pAP215 viral particles	hSyn1-Cre viral particles
pAP215-sgNTC + hSyn1-Cre Mouse 1	3 weeks	Female	100000000000	100000000000
pAP215-sgNTC + hSyn1-Cre Mouse 2	3 weeks	Female	100000000000	100000000000
pAP215-sgNTC + hSyn1-Cre Mouse 3	3 weeks	Male	100000000000	100000000000
pAP215-sgCreb1 + hSyn1-Cre Mouse 1	3 weeks	Female	100000000000	100000000000
pAP215-sgCreb1 + hSyn1-Cre Mouse 2	3 weeks	Female	100000000000	100000000000
pAP215-sgCreb1 + hSyn1-Cre Mouse 3	3 weeks	Male	100000000000	100000000000
pAP215-sgCreb1 only Mouse 1	3 weeks	Female	100000000000	None
pAP215-sgCreb1 only Mouse 2	3 weeks	Female	100000000000	None
pAP215-sgCreb1 only Mouse 3	3 weeks	Male	100000000000	None
Mice used for Fig. 2d-e and Extended Data Fig. 5
NLS-mScarlet/NLS-mNeonGreen/NLS-mTagBFP	Age	Sex
1e10 viral particles	3 weeks	Female
1e9 viral particles	3 weeks	Female
1e8 viral particles	3 weeks	Male
Mice used in Fig. 3b-d, Extended Data Fig. 7 and 8	Age	Sex	pAP215-M1 library viral particles	hSyn1-Cre viral particles	# of sequencing reads
pAP215-M1 library + hSyn1-Cre 1	6 weeks	Male	20000000000	100000000000	20472984
pAP215-M1 library + hSyn1-Cre 2	6 weeks	Female	20000000000	100000000000	22106368
pAP215-M1 library + hSyn1-Cre 3	6 weeks	Female	20000000000	100000000000	20066417
pAP215-M1 library + hSyn1-Cre 4	6 weeks	Female	20000000000	100000000000	21770703
pAP215-M1 library + hSyn1-Cre 5	6 weeks	Female	20000000000	100000000000	10738376
pAP215-M1 library + hSyn1-Cre 6	6 weeks	Female	20000000000	100000000000	16175093
pAP215-M1 library + hSyn1-Cre 7	6 weeks	Male	20000000000	100000000000	10308309
pAP215-M1 library + hSyn1-Cre 8	6 weeks	Male	20000000000	100000000000	13025608
pAP215-M1 library + hSyn1-Cre 9	6 weeks	Male	20000000000	100000000000	14090656
pAP215-M1 library + hSyn1-Cre 10	6 weeks	Female	20000000000	100000000000	13762156
pAP215-M1 library + hSyn1-Cre 11	6 weeks	Male	20000000000	100000000000	15256116
pAP215-M1 library + hSyn1-Cre 12	6 weeks	Male	20000000000	100000000000	10061962
pAP215-M1 library + hSyn1-Cre 13	6 weeks	Female	20000000000	100000000000	10248565
Mice used in Fig. 3b-d, Extended Data Fig. 7 and 8	Age	Sex	pAP215-M3 library viral particles	hSyn1-Cre viral particles	# of sequencing reads
pAP215-M3 library +hSyn1-Cre 1	6 weeks	Male	50000000000	10000000000	18515186
pAP215-M3 library +hSyn1-Cre 2	6 weeks	Male	50000000000	10000000000	7759907
pAP215-M3 library +hSyn1-Cre 3	6 weeks	Female	50000000000	10000000000	13305976
pAP215-M3 library +hSyn1-Cre 4	6 weeks	Female	50000000000	10000000000	14131012
pAP215-M3 library +hSyn1-Cre 5	6 weeks	Male	50000000000	10000000000	11029771
pAP215-M3 library +hSyn1-Cre 6	6 weeks	Male	50000000000	10000000000	19084495
pAP215-M3 library +hSyn1-Cre 7	6 weeks	Male	50000000000	10000000000	17077729
pAP215-M3 library +hSyn1-Cre 8	6 weeks	Male	50000000000	10000000000	15915455
pAP215-M3 library +hSyn1-Cre 9	6 weeks	Female	50000000000	10000000000	20438645
pAP215-M3 library +hSyn1-Cre 10	6 weeks	Female	50000000000	10000000000	14920332
pAP215-M3 library +hSyn1-Cre 11	6 weeks	Female	50000000000	10000000000	19487020
pAP215-M3 library +hSyn1-Cre 12	6 weeks	Female	50000000000	10000000000	8140603
pAP215-M3 library +hSyn1-Cre 13	6 weeks	Male	50000000000	10000000000	26281711
pAP215-M3 library +hSyn1-Cre 14	6 weeks	Male	50000000000	10000000000	20131746
pAP215-M3 library +hSyn1-Cre 15	6 weeks	Male	50000000000	10000000000	15227415
pAP215-M3 library +hSyn1-Cre 16	6 weeks	Male	50000000000	10000000000	14895732
pAP215-M3 library +hSyn1-Cre 17	6 weeks	Male	50000000000	10000000000	26330254
pAP215-M3 library +hSyn1-Cre 18	6 weeks	Male	50000000000	10000000000	22934562
pAP215-M3 library +hSyn1-Cre 19	6 weeks	Male	50000000000	10000000000	21855038
Mouse shown in Fig. 4a	Age	Sex	pAP215-sgCreb1 viral particles	CaMKII-Cre viral particles	FLEX-GFP viral particles
pAP215-sgCreb1 + CaMKII-Cre + FLEX-GFP	4 weeks	Female	5000000000	100000000000	10000000000
Mice used in Fig. 4b, Fig. 6, and Extended Data Fig. 9	Age	Sex	pAP215-M1 library viral particles	CaMKII-Cre viral particles	# of sequencing reads
pAP215-M1 library + CaMKII-Cre 1	6 weeks	Female	20000000000	100000000000	14131526
pAP215-M1 library + CaMKII-Cre 2	6 weeks	Female	20000000000	100000000000	15768278
pAP215-M1 library + CaMKII-Cre 3	6 weeks	Female	20000000000	100000000000	11184630
pAP215-M1 library + CaMKII-Cre 4	6 weeks	Male	20000000000	100000000000	16850786
pAP215-M1 library + CaMKII-Cre 5	6 weeks	Male	20000000000	100000000000	15403283
pAP215-M1 library + CaMKII-Cre 6	6 weeks	Male	20000000000	100000000000	13107458
pAP215-M1 library + CaMKII-Cre 7	6 weeks	Male	20000000000	100000000000	15407305
pAP215-M1 library + CaMKII-Cre 8	6 weeks	Male	20000000000	100000000000	12460486
pAP215-M1 library + CaMKII-Cre 9	6 weeks	Male	20000000000	100000000000	12969392
pAP215-M1 library + CaMKII-Cre 10	6 weeks	Male	20000000000	100000000000	7783048
pAP215-M1 library + CaMKII-Cre 11	6 weeks	Female	20000000000	100000000000	9268297
pAP215-M1 library + CaMKII-Cre 12	6 weeks	Female	20000000000	100000000000	7946291
Mouse shown in Fig. 5a	Age	Sex	pAP215-sgCreb1 viral particles	CaMKII-Cre viral particles	FLEX-GFP viral particles
pAP215-sgCreb1 + CaMKII-Cre + FLEX-GFP	4 weeks	Female	5000000000	140000000000	10000000000
Mice used in Fig. 5c, Fig. 6, and Extended Data Fig. 9	Age	Sex	pAP215-M1 library viral particles	hI56i-Cre viral particles	# of sequencing reads
pAP215-M1 library + hI56i-Cre 1	6 weeks	Female	20000000000	100000000000	13509393
pAP215-M1 library + hI56i-Cre 2	6 weeks	Female	20000000000	100000000000	11181368
pAP215-M1 library + hI56i-Cre 3	6 weeks	Male	20000000000	100000000000	12849235
pAP215-M1 library + hI56i-Cre 4	6 weeks	Male	20000000000	100000000000	10370578
pAP215-M1 library + hI56i-Cre 5	6 weeks	Male	20000000000	100000000000	12555902
pAP215-M1 library + hI56i-Cre 6	6 weeks	Female	20000000000	100000000000	2893726
pAP215-M1 library + hI56i-Cre 7	6 weeks	Female	20000000000	100000000000	10636530
pAP215-M1 library + hI56i-Cre 8	6 weeks	Female	20000000000	100000000000	9500151
pAP215-M1 library + hI56i-Cre 9	6 weeks	Male	20000000000	100000000000	11389339
pAP215-M1 library + hI56i-Cre 10	6 weeks	Female	20000000000	100000000000	8473013
pAP215-M1 library + hI56i-Cre 11	6 weeks	Female	20000000000	100000000000	3157108
Mice used in Fig. 5d	Age	Sex	pAP215-M1 library viral particles	hSyn1-Cre viral particles	# of sequencing reads (total sgRNA)	# of sequencing reads (inverted-handle sgRNA)
pAP215-M1 library + hSyn1-Cre 30	6 weeks	Female	20000000000	100000000000	16207613	14893182
pAP215-M1 library + hSyn1-Cre 31	6 weeks	Female	20000000000	100000000000	13813998	12558394
pAP215-M1 library + hSyn1-Cre 32	6 weeks	Female	20000000000	100000000000	11640316	14296724
pAP215-M1 library + hSyn1-Cre 33	6 weeks	Male	20000000000	100000000000	9797256	13498593
pAP215-M1 library + hSyn1-Cre 34	6 weeks	Female	20000000000	100000000000	9693226	14095616
pAP215-M1 library + hSyn1-Cre 35	6 weeks	Female	20000000000	100000000000	11087128	14792033
pAP215-M1 library + hSyn1-Cre 36	6 weeks	Female	20000000000	100000000000	56415597	11688773
Mice used in Fig. 5d, Extended Data Fig. 9c	Age	Sex	pAP215-M1 library viral particles	hI56i-Cre viral particles	# of sequencing reads (total sgRNA)	# of sequencing reads (inverted-handle sgRNA)
pAP215-M1 library + hI56i-Cre 12	6 weeks	Female	20000000000	300000000000	11411775	14213795
pAP215-M1 library + hI56i-Cre 13	6 weeks	Female	20000000000	300000000000	3221292	10297570
pAP215-M1 library + hI56i-Cre 14	6 weeks	Male	20000000000	300000000000	6645579	7090291
pAP215-M1 library + hI56i-Cre 15	6 weeks	Male	20000000000	300000000000	7387209	15004344
pAP215-M1 library + hI56i-Cre 16	6 weeks	Male	20000000000	300000000000	1748865	10002080
pAP215-M1 library + hI56i-Cre 17	6 weeks	Male	20000000000	300000000000	1535597	6132692
pAP215-M1 library + hI56i-Cre 18	6 weeks	Female	20000000000	300000000000	1394587	16444857
Mice used in Fig. 8	Age	Sex	pAP215-M1 library viral particles	hSyn1-Cre	# of sequencing reads
pAP215-chaperone library + hSyn1-Cre 1	6 weeks	Female	100000000	10000000000	20696936
pAP215-chaperone library + hSyn1-Cre 2	6 weeks	Female	100000000	10000000000	11889761
pAP215-chaperone library + hSyn1-Cre 3	6 weeks	Male	100000000	10000000000	3035498
pAP215-chaperone library + hSyn1-Cre 4	6 weeks	Male	100000000	10000000000	2163263
Mice used in Extended Data Fig. 8 heatmap	Age	Sex	pAP215-M1 library viral particles	hSyn1-Cre	# of sequencing reads
pAP215-M1 library 1	4 weeks	Female	2000000000	10000000000	23401051
pAP215-M1 library 2	4 weeks	Female	2000000000	10000000000	20426456
pAP215-M1 library 3	4 weeks	Male	2000000000	10000000000	17212722
pAP215-M1 library 4	4 weeks	Male	2000000000	10000000000	27000066
pAP215-M1 + hSyn1-Cre 21	4 weeks	Female	2000000000	10000000000	17423084
pAP215-M1 + hSyn1-Cre 22	4 weeks	Female	2000000000	10000000000	12085106
pAP215-M1 + hSyn1-Cre 23	4 weeks	Female	2000000000	10000000000	11510344
pAP215-M1 + hSyn1-Cre 24	4 weeks	Female	2000000000	10000000000	8184572
pAP215-M1 + hSyn1-Cre 25	4 weeks	Male	2000000000	10000000000	11439553
pAP215-M1 + hSyn1-Cre 26	4 weeks	Male	2000000000	10000000000	12929080
pAP215-M1 + hSyn1-Cre 27	4 weeks	Male	2000000000	10000000000	12886916
pAP215-M1 + hSyn1-Cre 28	4 weeks	Male	2000000000	10000000000	29401213
pAP215-M1 + hSyn1-Cre 29	4 weeks	Male	2000000000	10000000000	10168771
pAP215-M1 + hSyn1-Cre 30	4 weeks	Female	2000000000	10000000000	8615262
Mice used in Extended Data Fig. 8	Age	Sex	pAP215-M1 library viral particles	hSyn1-Cre viral particles	# of sequencing reads
pAP215-M1 library + hSyn1-Cre 37	6 weeks	Male	7000000000	100000000000	11184404
pAP215-M1 library + hSyn1-Cre 38	6 weeks	Female	7000000000	100000000000	10757031
pAP215-M1 library + hSyn1-Cre 39	6 weeks	Male	700000000	100000000000	4920133
pAP215-M1 library + hSyn1-Cre 40	6 weeks	Male	700000000	100000000000	2194529
pAP215-M1 library + hSyn1-Cre 41	6 weeks	Male	700000000	100000000000	1333969
pAP215-M1 library + hSyn1-Cre 42	6 weeks	Female	700000000	100000000000	3710713
